# The Ets transcription factor ETV4 regulates FGF1-dependent proliferation and glycolysis in ER-positive breast cancer

**DOI:** 10.64898/2026.01.13.699240

**Authors:** Barbara Mensah Sankofi, Nisha S. Thomas, Malika Sekhri, Haoning Howard Cen, William L. Berry, Stevi J. Murguia, Rameswari Velayutham, Michael C. Rudolph, Elizabeth A. Wellberg

## Abstract

Obesity is a risk factor for estrogen receptor (ER) positive breast cancer. Beyond body mass index, adult weight gain increases breast cancer risk. During weight gain, hypertrophic adipocytes produce fibroblast growth factor 1 (FGF1), which drives estrogen-independent growth of ER-positive tumors. Effects of FGF1 on breast cancer cells include elevated proliferation and enhanced glycolytic activity. We identified the Ets transcription factor ETV4 as a target of FGF1 treatment across multiple breast cancer cell lines. Our objective was to define the role of ETV4 in mediating the tumor-promotional effects of FGF1, to better understand how weight gain and obesity drive breast cancer risk and progression. Here, we determined that ETV4 directly associates with a poor prognosis for patients with ER-positive tumors and positively correlates with FGF1 levels in the context of obesity. We demonstrate that ETV4 is required to mediate the pro-tumorigenic effects of FGF1 on cell proliferation, glycolytic reprogramming, and tamoxifen sensitivity *in vitro*, and on tumor growth in the presence of estrogen in obese mice. *In vitro*, ETV4 overexpression enhances proliferation and metabolic activity, mimicking effects of FGF1 on breast cancer cells, but it is not sufficient to promote ER-positive tumor growth before or after estrogen deprivation *in vivo* in lean females. This study reveals a potentially novel mechanism through which weight gain, characterized by excess FGF1 production, drives the development of aggressive features in the prevalent ER-positive breast cancer subtype.
