## Additional File 1 for "The Ets transcription factor ETV4 regulates FGF1-dependent proliferation and glycolysis in ER-positive breast cancer"

### Sheet: MCF7T Con v EKO FGF1 TAM
Source of Variation	% of total variation	P value	P value summary	Significant?
Interaction	0.7319	0.0203	*	Yes
Dose	96.78	<0.0001	****	Yes
CON v EKO FGF1	1.366	<0.0001	****	Yes
Šídák's multiple comparisons test	Mean diff.	95.00% CI of diff.	Below threshold?	Summary	Adjusted P Value
4-OH Tamoxifen (µM)
0	881.3	-1249 to 3011	No	ns	0.8553
2.5	3390	1260 to 5520	Yes	***	0.0006
5	2642	512.0 to 4772	Yes	**	0.0087
7.5	1642	-487.7 to 3772	No	ns	0.2144
10	2520	390.0 to 4650	Yes	*	0.0134
12.5	208.3	-1922 to 2338	No	ns	>0.9999
15	83	-2047 to 2213	No	ns	>0.9999

### Sheet: MCF7T Con v EKO Veh TAM
Source of Variation	% of total variation	P value	P value summary	Significant?
Interaction	6.214	<0.0001	****	Yes
Dose	78.98	<0.0001	****	Yes
CON v EKO Veh	12.13	<0.0001	****	Yes
Šídák's multiple comparisons test	Mean diff.	95.00% CI of diff.	Below threshold?	Summary	Adjusted P Value
4-OH Tamoxifen (µM)
0	7854	5103 to 10605	Yes	****	<0.0001
2.5	5957	3205 to 8708	Yes	****	<0.0001
5	6642	3890 to 9393	Yes	****	<0.0001
7.5	5029	2278 to 7781	Yes	****	<0.0001
10	2550	-201.6 to 5301	No	ns	0.082
12.5	119.7	-2632 to 2871	No	ns	>0.9999
15	154.3	-2597 to 2906	No	ns	>0.9999

### Sheet: MCF7T EKO Veh v FGF1 TAM
Source of Variation	% of total variation	P value	P value summary	Significant?
Interaction	6.473	<0.0001	****	Yes
Dose	81.43	<0.0001	****	Yes
EKO Veh v FGF1	10.53	<0.0001	****	Yes
Šídák's multiple comparisons test	Mean diff.	95.00% CI of diff.	Below threshold?	Summary	Adjusted P Value
4-OH Tamoxifen (µM)
0	-7670	-9739 to -5601	Yes	****	<0.0001
2.5	-6395	-8463 to -4326	Yes	****	<0.0001
5	-4685	-6754 to -2617	Yes	****	<0.0001
7.5	-5709	-7778 to -3640	Yes	****	<0.0001
10	-1071	-3140 to 997.2	No	ns	0.6665
12.5	-296	-2365 to 1773	No	ns	0.9997
15	-138.3	-2207 to 1930	No	ns	>0.9999

### Sheet: MCF7T Con Veh v FGF1 TAM
Source of Variation	% of total variation	P value	P value summary	Significant?
Interaction	0.7822	0.1179	ns	No
Dose	96.43	<0.0001	****	Yes
CON Veh v FGF1	0.8589	0.0015	**	Yes
Šídák's multiple comparisons test	Mean diff.	95.00% CI of diff.	Below threshold?	Summary	Adjusted P Value
4-OH Tamoxifen (µM)
0	-697.3	-3495 to 2100	No	ns	0.9893
2.5	-3828	-6626 to -1030	Yes	**	0.0033
5	-685.7	-3483 to 2112	No	ns	0.9903
7.5	-2322	-5120 to 475.8	No	ns	0.1516
10	-1042	-3839 to 1756	No	ns	0.9096
12.5	-384.7	-3182 to 2413	No	ns	0.9997
15	-67	-2865 to 2731	No	ns	>0.9999

### Sheet: MCF7P Con Veh v FGF1 TAM
Source of Variation	% of total variation	P value	P value summary	Significant?
Interaction	1.659	0.0006	***	Yes
Dose	91.74	<0.0001	****	Yes
FGF1 Treatment (CON)	5.223	<0.0001	****	Yes
Šídák's multiple comparisons test	Mean diff.	95.00% CI of diff.	Below threshold?	Summary	Adjusted P Value
4-OH Tamoxifen (µM)
0	-2075	-3265 to -884.6	Yes	***	0.0002
2.5	-2186	-3376 to -995.3	Yes	****	<0.0001
5	-1816	-3007 to -626.0	Yes	***	0.001
7.5	-2928	-4118 to -1738	Yes	****	<0.0001
10	-1514	-2704 to -323.3	Yes	**	0.0069
12.5	-624.7	-1815 to 565.7	No	ns	0.6525
20	-63	-1253 to 1127	No	ns	>0.9999

### Sheet: MCF7P EKO Veh v FGF1 TAM
Source of Variation	% of total variation	P value	P value summary	Significant?
Interaction	2.404	<0.0001	****	Yes
Dose	94.05	<0.0001	****	Yes
FGF1 Treatment (E-KO)	2.47	<0.0001	****	Yes
Šídák's multiple comparisons test	Mean diff.	95.00% CI of diff.	Below threshold?	Summary	Adjusted P Value
4-OH Tamoxifen (µM)
0	-1332	-2156 to -508.5	Yes	***	0.0005
2.5	-990.3	-1814 to -166.5	Yes	*	0.0116
5	-2627	-3450 to -1803	Yes	****	<0.0001
7.5	-779.7	-1603 to 44.16	No	ns	0.072
10	-198.7	-1022 to 625.2	No	ns	0.9912
12.5	-78.67	-902.5 to 745.2	No	ns	>0.9999
20	-41.33	-865.2 to 782.5	No	ns	>0.9999

### Sheet: MCF7P Con v EKO Veh TAM
Source of Variation	% of total variation	P value	P value summary	Significant?
Interaction	2.629	<0.0001	****	Yes
Dose	93.18	<0.0001	****	Yes
Con v EKO (Veh)	3.313	<0.0001	****	Yes
Šídák's multiple comparisons test	Mean diff.	95.00% CI of diff.	Below threshold?	Summary	Adjusted P Value
4-OH Tamoxifen (µM)
0	1526	757.0 to 2295	Yes	****	<0.0001
2.5	2060	1291 to 2829	Yes	****	<0.0001
5	2206	1437 to 2975	Yes	****	<0.0001
7.5	1420	651.3 to 2189	Yes	****	<0.0001
10	-3.667	-772.7 to 765.4	No	ns	>0.9999
12.5	48.33	-720.7 to 817.4	No	ns	>0.9999
20	-9.667	-778.7 to 759.4	No	ns	>0.9999

### Sheet: MCF7P Con v EKO FGF1 TAM
Source of Variation	% of total variation	P value	P value summary	Significant?
Interaction	3.139	<0.0001	****	Yes
Dose	88.79	<0.0001	****	Yes
Con v EKO (FGF1)	6.564	<0.0001	****	Yes
Šídák's multiple comparisons test	Mean diff.	95.00% CI of diff.	Below threshold?	Summary	Adjusted P Value
4-OH Tamoxifen (µM)
0	2269	1042 to 3495	Yes	****	<0.0001
2.5	3255	2029 to 4482	Yes	****	<0.0001
5	1395	168.9 to 2622	Yes	*	0.0187
7.5	3569	2342 to 4795	Yes	****	<0.0001
10	1311	84.87 to 2538	Yes	*	0.0307
12.5	594.3	-632.1 to 1821	No	ns	0.7329
20	12	-1214 to 1238	No	ns	>0.9999
