## Additional File 3 for "The Ets transcription factor ETV4 regulates FGF1-dependent proliferation and glycolysis in ER-positive breast cancer"

### Sheet: E-OE v Con (Veh) Genes Up
Term	Gene_set	Overlap	P-value	Adjusted P-value	Odds Ratio	Combined Score	Genes	hallmarksratio
SUSTAINING PROLIFERATIVE SIGNALING	hallmarks_filtered.gmt	27/655	0.0941675	0.211932	1.36209	3.21818	BIRC2	STMN1	KDR	PPARG	PRC1	CCNB1	TGFA	KITLG	RACGAP1	PTPRM	TGFB2	INSR	FOS	IGF2	S1PR5	BRAF	BMP4	STAT4	KAT2B	DLG4	INHBA	EPAS1	CDC25B	CDK6	PLD1	RPS6KA6	AREG	0.983528
GENOME INSTABILITY	hallmarks_filtered.gmt	8/178	0.200724	0.301085	1.53764	2.46918	RAD54B	DMC1	CDC25C	PARP4	CCNB2	BRCA2	PTTG1	RPA3	1.07234
EVADING GROWTH SUPPRESSORS	hallmarks_filtered.gmt	18/407	0.0941918	0.211932	1.47428	3.48287	TGFB2	GRB10	INSR	BMP4	STMN1	KDR	PPARG	CDK6	SMAD6	AXIN2	DLG4	INHBA	KITLG	EPAS1	CYP1B1	GJA1	FOXO4	AREG	1.05522
EVADING IMMUNE DESTRUCTION		0/1		1				0
SUSTAINED ANGIOGENESIS	hallmarks_filtered.gmt	5/117	0.309486	0.39791	1.50429	1.76429	TGFB2	KDR	EPAS1	SDC2	CXCL8	1.01964
TISSUE INVASION AND METASTASIS	hallmarks_filtered.gmt	24/624	0.183448	0.301085	1.26414	2.14377	ID1	L1CAM	KDR	LAMB1	ITGB6	TGFA	KITLG	SELL	CADM1	PTPRM	TGFB2	GPC4	CLDN1	EFNA5	BRAF	FGB	SDC2	DRD1	BIRC3	MAP3K12	PLD1	COL6A2	GJA1	RND3	0.917679
TUMOR-PROMOTING INFLAMMATION	hallmarks_filtered.gmt	1/66	0.879895	0.879895	0.700957	0.0896893	TNFAIP3	0.36151
RESISTING CELL DEATH	hallmarks_filtered.gmt	20/423	0.0472947	0.211932	1.58236	4.82835	BIRC2	AGAP2	ID1	KDR	PLK1	CCNB1	TGFA	KITLG	FOXO4	FOS	BRAF	BMP4	EPAS1	BIRC3	CASP6	NFKBIA	SMAD6	PLD1	BRCA2	SOD2	1.12812
REPROGRAMMING ENERGY METABOLISM	hallmarks_filtered.gmt	5/155	0.542943	0.610811	1.1215	0.684958	PRKAB2	BRAF	PPARG	EDN1	CCNA2	0.769666
REPLICATIVE IMMORTALITY	hallmarks_filtered.gmt	6/94	0.0764984	0.211932	2.26851	5.83117	POT1	KDR	PPARG	CDK6	FST	ID2	1.52296

### Sheet: FGF1 v Veh (E-OE) Genes Up
Term	Gene_set	Overlap	P-value	Adjusted P-value	Odds Ratio	Combined Score	Genes	hallmarksratio
SUSTAINING PROLIFERATIVE SIGNALING	hallmarks_filtered.gmt	7/655	0.00510167	0.035711722240253665	3.8922853644156197	20.544207827486236	PLAUR;CCND3;GNG4;FOSL1;ITGB5;ITGB2;AREG	1.2829770992366414
GENOME INSTABILITY		0/1		1				0
EVADING GROWTH SUPPRESSORS	hallmarks_filtered.gmt	3/407	0.14728286550705277	0.2577450146373424	2.7069792788122866	5.184948884997518	CCND3;GNG4;AREG	0.884889
EVADING IMMUNE DESTRUCTION	hallmarks_filtered.gmt	1/106	0.29394004040162336	0.3429300471352273	4.3523232520642985	5.328895265596177	ITGB2	1.1325471698113208
SUSTAINED ANGIOGENESIS	hallmarks_filtered.gmt	2/117	0.055943086360657424	0.13053386817486734	6.760765550239235	19.49412944261889	MMP1;PLAUR	2.052136752136752
TISSUE INVASION AND METASTASIS	hallmarks_filtered.gmt	5/624	0.0519829	0.13053386817486734	2.8594553418396496	8.454954772462614	PLAUR;ITGA2;ITGB6;ITGB5;ITGB2	0.9619391025641026
TUMOR-PROMOTING INFLAMMATION	hallmarks_filtered.gmt	1/66	0.19460541247453855	0.27244757746435394	7.029117809081608	11.505128559283941	ITGB2	1.8189393939393939
RESISTING CELL DEATH	hallmarks_filtered.gmt	1/423	0.7543721312192786	0.7543721312192786	1.0635881168791557	0.2997930400696804	TNFRSF21	0.283806
REPROGRAMMING ENERGY METABOLISM		0/1		1				0
REPLICATIVE IMMORTALITY		0/1		1				0

### Sheet: E-KO v Con (Veh) Genes Up
Term	Gene_set	Overlap	P-value	Adjusted P-value	Odds Ratio	Combined Score	Genes	hallmarksratio
SUSTAINING PROLIFERATIVE SIGNALING	hallmarks_filtered.gmt	23/655	0.505607	0.995782	1.03423	0.705341	EZH2	CTNND1	BIRC2	STMN1	PRC1	PXN	CCNB1	PTK2B	RACGAP1	BDKRB2	ITPR2	TJP1	LYN	BIRC5	ANK3	CDC25B	PLD2	CHEK1	CTNNA1	NFKB2	TEAD1	RPS6KA6	IL1R1	1.06665
GENOME INSTABILITY	hallmarks_filtered.gmt	14/178	0.00366729	0.0366729	2.49149	13.973	RAD51B	TIMELESS	FANCG	RAD21	CDK1	CHEK1	CDC25C	MUTYH	CCNB2	EME1	BRCA2	FANCD2	RPA3	CLSPN	2.38915
EVADING GROWTH SUPPRESSORS	hallmarks_filtered.gmt	6/407	0.995782	0.995782	0.443026	0.00187243	EZH2	CDKN2B	STMN1	CDKN2C	PXN	SMAD7	0.447809
EVADING IMMUNE DESTRUCTION	hallmarks_filtered.gmt	2/106	0.886675	0.995782	0.663328	0.0797829	PTK2B	LYN	0.573139
SUSTAINED ANGIOGENESIS	hallmarks_filtered.gmt	1/117	0.984146	0.995782	0.356017	0.00568967	PTK2B	0.259627
TISSUE INVASION AND METASTASIS	hallmarks_filtered.gmt	21/624	0.588156	0.995782	0.989776	0.525336	CTNND1	ID1	LAMB1	CDH3	PXN	NCAM2	MAP4K2	PTK2B	RHOB	PPP3CA	CLDN1	NFASC	EFNA5	TJP1	VCL	CDK1	PTPN13	PLD2	NFKB2	CTNNA1	ITGA2B	1.02228
TUMOR-PROMOTING INFLAMMATION	hallmarks_filtered.gmt	3/66	0.402264	0.995782	1.53559	1.39838	NFKB2	TNFAIP3	IL1R1	1.38074
RESISTING CELL DEATH	hallmarks_filtered.gmt	18/423	0.217208	0.995782	1.27793	1.95128	BIRC2	AGAP2	NFKBIA	ID1	PPT1	AIFM1	PLD2	CDK1	PLK1	CHEK1	CTNNA1	CCNB1	BRCA2	BIRC5	BAG3	LMNB1	PTK2B	PTPN13	1.29261
REPROGRAMMING ENERGY METABOLISM	hallmarks_filtered.gmt	4/155	0.79	0.995782	0.824063	0.19425	CCNA2	PRKAB2	SDHA	PRKAG1	0.783906
REPLICATIVE IMMORTALITY	hallmarks_filtered.gmt	1/94	0.964099	0.995782	0.444303	0.0162441	CDKN2B	0.323153

### Sheet: E-KO v Con (Veh) Genes Down
Term	Gene_set	Overlap	P-value	Adjusted P-value	Odds Ratio	Combined Score	Genes	hallmarksratio
SUSTAINING PROLIFERATIVE SIGNALING	hallmarks_filtered.gmt	36/655	0.171797	0.286329	1.215	2.14015	ACKR3	TP63	CXCL12	ITGB5	FZD1	PPP2R2A	NOTCH1	ARHGAP26	IL20	CCND1	ADORA1	MYC	VLDLR	FOS	FGF11	GNAZ	FN1	VEGFB	IL12A	SHC4	SPHK1	OSMR	CXCR4	MYD88	PRKAA2	GNB5	NDRG1	ACER2	VEGFA	EGFR	MAP3K8	SMPD1	FOSL1	INPP5D	IRS2	AREG	0.85783
GENOME INSTABILITY	hallmarks_filtered.gmt	7/178	0.729024	0.734018	0.892349	0.282026	XRCC5	GADD45G	GADD45A	CCND1	MYC	FBXW7	CYCS	0.613787
EVADING GROWTH SUPPRESSORS	hallmarks_filtered.gmt	24/407	0.140623	0.281245	1.31634	2.58223	FZD1	NOTCH1	ARHGAP26	MYC	GNA14	FGF11	GNAZ	DDIT4	ABCC1	VEGFB	MAPK6	E2F5	GNB5	NDRG1	CDKN1A	EGFR	VEGFA	CDH5	MAP3K8	SMPD1	GJA1	INPP5D	IRS2	AREG	0.920358
EVADING IMMUNE DESTRUCTION	hallmarks_filtered.gmt	4/106	0.734018	0.734018	0.896323	0.277163	HLA-A	CXCL12	IL12A	CXCR4	0.588971
SUSTAINED ANGIOGENESIS	hallmarks_filtered.gmt	14/117	0.00108027	0.00540137	2.90177	19.8206	CXCL12	VEGFB	ACKR3	ITGA5	MYC	SPHK1	EGFR	VEGFA	CAV1	CDH5	ENG	CXCR4	MMP1	FN1	1.86759
TISSUE INVASION AND METASTASIS	hallmarks_filtered.gmt	37/624	0.0785152	0.196288	1.32135	3.36212	ACKR3	SNAI1	ITGA6	CD63	ENG	CXCL12	ITGB5	PPP2R2A	CLDN9	CCND1	PTPRB	MYC	CD44	FN1	HLA-DRB1	PARD3	ITGA5	SPHK1	EPHA3	LAMB3	PVR	FGB	CXCR4	GNB5	ICAM1	CDKN1A	CAPN2	EGFR	VEGFA	NEGR1	CDH5	MAP3K8	SMPD1	GJA1	CAV1	EFNA3	IRS2	0.925459
TUMOR-PROMOTING INFLAMMATION	hallmarks_filtered.gmt	4/66	0.370082	0.462602	1.47411	1.46531	HLA-A	HLA-DRB1	GNB5	MYD88	0.945923
RESISTING CELL DEATH	hallmarks_filtered.gmt	28/423	0.0393547	0.131182	1.49235	4.82795	ITGA6	BNIP3	TP63	TNFRSF10A	PPP2R2A	NOTCH1	CCND1	ADORA1	MYC	FOS	CD44	BNIP3L	SIX1	VEGFB	DDIT3	IL12A	SPHK1	SGK1	E2F5	PRKAA2	BAG1	CDKN1A	CASP7	EGFR	VEGFA	MAP3K8	SMPD1	CYCS	1.03314
REPROGRAMMING ENERGY METABOLISM	hallmarks_filtered.gmt	21/155	1.04967e-05	0.000104967	3.33779	38.266	LDHB	BNIP3	PGM1	PGK1	PDK1	GALM	NDUFS8	NOTCH1	CCND1	MYC	PYGL	TPI1	LDHA	ENO2	PFKP	HK2	ALDOC	PRKAA2	EGFR	SLC16A3	PFKFB3	2.1146
REPLICATIVE IMMORTALITY	hallmarks_filtered.gmt	6/94	0.273873	0.391247	1.50531	1.94951	CCND1	CDKN1A	MYC	ETS2	MIF	E2F5	0.996238
