## Additional File 4 for "The Ets transcription factor ETV4 regulates FGF1-dependent proliferation and glycolysis in ER-positive breast cancer"

### Sheet: UCD12 Con v EKO FC
Transcript Copies
	Con Veh			Con FGF1			EKO Veh			EKO FGF1				Con Veh Avg
PFKP	699920	413625	600709	2.96229e+06	3.00558e+06	2.82449e+06	365139	393643	377635	1.02304e+06	953922	946348		571418
ENO1	2.08698e+06	2.02471e+06	1.8682e+06	8.15935e+06	8.40484e+06	8.30016e+06	1.55909e+06	1.56639e+06	1.34786e+06	3.59533e+06	3.15421e+06	3.77878e+06		1.9933e+06
PGK1	1.19323e+06	1.15475e+06	1.19608e+06	3.61499e+06	4.38096e+06	4.25847e+06	1.08768e+06	1.05982e+06	932650	1.36079e+06	1.37111e+06	1.26642e+06		1.18136e+06
LDHA	552147	540354	523315	2.19214e+06	2.18242e+06	2.19979e+06	457886	432618	580479	660758	629094	640132		538605
HK2	37869.4	37471.3	37128.8	155349	140190	129438	37598.5	38202.6	39773.3	49709.7	50368.4	48828.3		37489.8
Fold Change
	Con Veh			Con FGF1			EKO Veh			EKO FGF1
PFKP	1.22488	0.723857	1.05126	5.1841	5.25987	4.94295	0.639005	0.688888	0.660873	1.79036	1.66939	1.65614
ENO1	1.047	1.01576	0.93724	4.09339	4.21655	4.16403	0.782166	0.785826	0.676197	1.80371	1.58241	1.89574
PGK1	1.01005	0.977479	1.01247	3.06003	3.70841	3.60473	0.920701	0.897117	0.789474	1.15189	1.16062	1.07201
LDHA	1.02514	1.00325	0.971611	4.07003	4.05199	4.08423	0.850132	0.803218	1.07774	1.22679	1.16801	1.1885
HK2	1.01012	0.999506	0.99037	4.14377	3.73941	3.45262	1.0029	1.01901	1.06091	1.32595	1.34352	1.30244
	P-value FGF1	P-value EKO	Interaction	Con Veh v FGF1	EKO Veh v FGF1	Veh Con v EKO
PFKP	<0.0001	<0.0001	<0.0001	<0.0001	<0.0001	0.03
ENO1	<0.0001	<0.0001	<0.0001	<0.0001	<0.0001	0.0123
PGK1	<0.0001	<0.0001	<0.0001	<0.0001	ns	ns
LDHA	<0.0001	<0.0001	<0.0001	<0.0001	0.0019	ns
HK2	<0.0001	<0.0001	<0.0001	<0.0001	ns	ns

### Sheet: M7TAMR Con v EOE FC
Transcript Copies
	Con Veh			Con FGF1			EOE Veh			EOE FGF1				Con Veh Avg
PFKP	195163	231116	219444	234927	247301	266384	250162	210285	348927	524238	521330	469711		215241
ENO1	1.4078e+06	1.84623e+06	1.46183e+06	2.45857e+06	2.0504e+06	2.1954e+06	2.86709e+06	3.07385e+06	3.29111e+06	3.58582e+06	3.60728e+06	3.39887e+06		1.57196e+06
PGK1	498377	446842	518204	946507	895796	981517	1.3471e+06	1.20494e+06	1.36152e+06	1.98292e+06	1.92236e+06	1.70259e+06		487808
LDHA	405284	407692	493428	838675	720170	610170	1.8968e+06	1.78962e+06	1.96892e+06	2.86299e+06	2.31204e+06	2.91213e+06		435468
HK2	64765.7	115913	103383	76009.4	78620.2	110571	113051	92321.2	156280	138500	114270	136233		94687.3
Fold Change
	Con Veh			Con FGF1			EOE Veh			EOE FGF1
PFKP	0.90672	1.07375	1.01953	1.09146	1.14895	1.23761	1.16224	0.976972	1.6211	2.43558	2.42207	2.18225
ENO1	0.895573	1.17448	0.929945	1.56402	1.30436	1.39661	1.8239	1.95543	2.09364	2.28112	2.29477	2.16219
PGK1	1.02167	0.916021	1.06231	1.94033	1.83637	2.0121	2.76154	2.47011	2.79109	4.06497	3.94082	3.4903
LDHA	0.930687	0.936215	1.1331	1.92592	1.65378	1.40118	4.35577	4.10965	4.52138	6.57451	5.30932	6.68737
HK2	0.683995	1.22416	1.09184	0.802741	0.830313	1.16775	1.19394	0.975012	1.65048	1.46271	1.20681	1.43876
	P-value FGF1	P-value EKO	Interaction	Con Veh v FGF1	EOE Veh v FGF1	Veh Con v EOE
PFKP	0.0004	0.0002	0.0027	ns	0.0001	ns
ENO1	0.0013	<0.0001	ns	0.0035	0.0235	<0.0001
PGK1	<0.0001	<0.0001	ns	0.0003	<0.0001	<0.0001
LDHA	0.0008	<0.0001	0.0388	ns	0.0006	<0.0001
HK2	ns	0.0424	ns	ns	ns	ns

### Sheet: M7TAMR Con v EKO FC
Transcript Copies
	Con Veh			Con FGF1			EKO Veh			EKO FGF1				Con Veh Avg
HK2	55378.1	43635.2	67286.5	169134	128571	91823.4	6808.91	5620.86	2020.55	44512.8	42581.6	45142.8		55433.3
PFKP	360418	262254	241496	773349	785326	678569	156913	152575	148822	330143	325676	343020		288056
PGK1	225605	212633	155453	626792	1.06794e+06	802956	219124	195707	236803	462992	439967	412020		197897
ENO1	1.99096e+06	1.42882e+06	1.36988e+06	5.57455e+06	7.42231e+06	6.65132e+06	1.67462e+06	1.6779e+06	1.61601e+06	3.34616e+06	2.1229e+06	2.97719e+06		1.59655e+06
LDHA	349639	280725	423219	1.14768e+06	1.11117e+06	1.04596e+06	165726	325103	338280	388190	385679	452803		351195
Fold Change
	Con Veh			Con FGF1			EKO Veh			EKO FGF1
HK2	0.999005	0.787166	1.21383	3.05113	2.31937	1.65647	0.122831	0.101399	0.0364501	0.802997	0.768159	0.814363
PFKP	1.25121	0.910427	0.838366	2.68472	2.7263	2.35569	0.54473	0.52967	0.516644	1.14611	1.1306	1.19081
PGK1	1.14001	1.07446	0.785527	3.16727	5.39643	4.05745	1.10726	0.988933	1.1966	2.33956	2.22322	2.082
ENO1	1.24704	0.894941	0.858021	3.49162	4.64896	4.16605	1.0489	1.05095	1.01219	2.09587	1.32968	1.86476
LDHA	0.99557	0.799345	1.20509	3.26793	3.16396	2.97829	0.471892	0.925705	0.963226	1.10534	1.09819	1.28932
	P-value FGF1	P-value EKO	Interaction	Con Veh v FGF1	EKO Veh v FGF1	Veh Con v EKO
HK2	0.0013	0.0004	ns	0.0002	0.0451	0.0156
PFKP	<0.0001	<0.0001	0.0006	<0.0001	0.001	0.0051
PGK1	0.0002	0.0214	0.0136	0.0028	0.0445	ns
ENO1	<0.0001	0.0006	0.0005	<0.0001	0.0417	ns
LDHA	<0.0001	<0.0001	<0.0001	<0.0001	0.0437	ns

### Sheet: MCF7P Con v EOE FC
Transcript Copies
	Con Veh			Con FGF1			EOE Veh			EOE FGF1				Con Veh Avg
HK2	32699.3	24309.2	46130.7	40072.7	41396.4	27294.3	52336.4	59843.6	66878.6	86179.3	77652	83951.7		34379.7
PFKP	325762	266419	261787	462131	519878	518628	240313	194514	251168	494905	509773	501725		284656
ENO1	5.49442e+06	1.70901e+06	4.24623e+06	7.96684e+06	9.0229e+06	7.81695e+06	8.11653e+06	8.88074e+06	6.75318e+06	1.14916e+07	1.19053e+07	1.15979e+07		3.81655e+06
PGK1	517097	387335	456284	837428	908145	824537	626820	525371	395937	823673	741859	643317		453572
LDHA	2.31095e+06	1.63401e+06	2.4416e+06	3.37802e+06	3.61164e+06	4.03684e+06	2.42393e+06	2.83507e+06	3.22411e+06	8.88774e+06	8.09457e+06	1.14556e+07		2.12885e+06
Fold vs Con Veh Avg
	Con Veh			Con FGF1			EOE Veh			EOE FGF1
HK2	0.95112	0.707081	1.3418	1.16559	1.20409	0.793908	1.52231	1.74067	1.94529	2.50669	2.25866	2.4419
PFKP	1.14441	0.935932	0.919661	1.62347	1.82634	1.82195	0.844221	0.68333	0.882356	1.73861	1.79084	1.76257
ENO1	1.43963	0.44779	1.11258	2.08744	2.36415	2.04817	2.12667	2.3269	1.76944	3.01098	3.11937	3.03885
PGK1	1.14006	0.853965	1.00598	1.8463	2.00221	1.81787	1.38196	1.1583	0.872931	1.81597	1.63559	1.41834
LDHA	1.08554	0.767552	1.14691	1.58678	1.69652	1.89625	1.13861	1.33174	1.51448	4.17489	3.80231	5.38111
	P-value FGF1	P-value EKO	Interaction	Con Veh v FGF1	EOE Veh v FGF1	Veh Con v EOE
HK2	0.0274	<0.0001	0.052	ns	0.0079	0.0046
PFKP	<0.0001	ns	ns	<0.0001	<0.0001	0.0445
ENO1	0.0003	0.0005	ns	0.0015	0.0041	0.0025
PGK1	0.0002	ns	ns	0.0004	0.0119	ns
LDHA	<0.0001	0.0003	0.0016	ns	<0.0001	ns

### Sheet: MCF7P Con v EKO FC
Transcript Copies
	Con Veh			Con FGF1			EKO Veh			EKO FGF1				Con Veh Avg
PFKP	271916	129680	283399	651558	631189	787699	128122	88129.5	163961	300638	274209	344795		228331
ENO1	3.34674e+06	2.6039e+06	3.16956e+06	5.34339e+06	6.32471e+06	8.27714e+06	2.13871e+06	1.62618e+06	2.01328e+06	5.55459e+06	7.91598e+06	5.54757e+06		3.04007e+06
PGK1	435440	294489	375186	702825	834633	1.41342e+06	302856	521133	298842	876960	1.72845e+06	702406		368371
LDHA	276135	206021	628596	672641	815911	1.43167e+06	297505	257845	321479	964190	1.4469e+06	979992		370251
HK2	8846.78	7797.45	18030.3	29200.1	23636.9	36644.9	12207.2	22934.1	12929.1	24782.7	49821.1	41954.8		11558.2
Fold Change
	Con Veh			Con FGF1			EKO Veh			EKO FGF1
PFKP	1.19088	0.567946	1.24117	2.85356	2.76436	3.44981	0.561121	0.385972	0.718083	1.31667	1.20092	1.51006
ENO1	1.10088	0.856528	1.04259	1.75766	2.08045	2.72268	0.703508	0.534915	0.662248	1.82713	2.60389	1.82482
PGK1	1.18207	0.799435	1.0185	1.90792	2.26574	3.83694	0.822149	1.41469	0.811253	2.38064	4.69214	1.90679
LDHA	0.745806	0.556437	1.69776	1.81672	2.20367	3.86676	0.803524	0.696408	0.868274	2.60415	3.90791	2.64683
HK2	0.765413	0.674626	1.55996	2.52636	2.04504	3.17047	1.05615	1.98423	1.11861	2.14417	4.31046	3.62988
	P-value FGF1	P-value EKO	Interaction	Con Veh v FGF1	EKO Veh v FGF1	Veh Con v EKO
PFKP	<0.0001	0.0002	0.0059	<0.0001	0.0101	ns
ENO1	0.0002	ns	ns	0.0028	0.0008	ns
PGK1	0.0092	ns	ns	ns	0.0309	ns
LDHA	0.0017	ns	ns	0.0253	0.0052	ns
HK2	0.0026	ns	ns	0.027	0.0097	ns
